# European ash pangenome reveals widespread structural variation and genetic basis of low ash dieback susceptibility

**DOI:** 10.1101/2025.07.16.665114

**Authors:** Daniel P. Wood, Mohammad Vatanparast, Dario Galanti, Catherine Gudgeon, Katherine Wheeler, Emma Curran, Levi Yant, Richard Whittet, Richard A. Nichols, Richard J. A. Buggs, Laura J. Kelly

## Abstract

European Ash (*Fraxinus excelsior*) is a keystone forest tree species, whose populations are being decimated by ash dieback disease (ADB). Uncovering the genetic basis of low susceptibility to this devastating disease relies on a comprehensive understanding of genetic variation present in *F. excelsior.* A linear reference genome from a single individual cannot contain the total sequence variability within a species, including its genic regions; a pangenome more fully captures total sequence content. In this study, we developed a *F. excelsior* pangenome reference using a new chromosomal-level phased linear reference genome, and *de novo* assemblies and long-read data from a geographically diverse set of fifty *F. excelsior* samples, with particular focus on individuals showing low ADB susceptibility. We identified 362,965 structural variants (SVs) present in more than three individuals, including 174Mb of sequence absent from the linear reference genome (22% of the linear reference size). We demonstrated that failing to explicitly link SVs with gene sequences can lead to substantial overestimation of dispensable genes (those that vary in their presence/absence between individuals) due to variability in the annotation process. Controlling for this reduced the fraction of the genome estimated as dispensable from 35.9% to 8.7%, identifying 3,412 high-confidence dispensable genes, including 141 annotated with gene ontology terms associated with defence response. We used the pangenome to analyse existing genomic data from over 1,200 individuals to identify loci associated with reduced susceptibility to ADB. This revealed 220 single nucleotide polymorphisms (SNPs) showing allele frequency shifts between healthy and highly damaged pools of individuals that are broadly consistent across the mainly UK seed sources sampled, explicitly demonstrating the existence of a shared genetic component to low ADB susceptibility.
