## Supplementary Table 1 for "European ash pangenome reveals widespread structural variation and genetic basis of low ash dieback susceptibility"

### Sheet: 1.1
Assembly	BATG-1.0 (Haplotype 1)	Haplotype 2	BATG-0.5	FRAX_001_PL	F35*	Fexc_ONT_UoY (unscaffolded)	Fexc_ONT_UoY (scaffolded)*	daFraExce3.hap1.1	daFraExce3.hap1.2
Source	Current study	Current study	https://ashgenome.org/	NCBI: GCA_019097785.1	GWH: GWHFDPS00000000.1	NCBI: GCA_048541515.1	-	NCBI: GCA_965226085.1	NCBI: GCA_965226315.1
References	Wood et al. 2025	Wood et al. 2025	Sollars et al. 2017	-	Liu et al. 2024	Ortega et al. 2024	Ortega et al. 2024	-	-
Size (Mb)	793.65	787.42	867.49	807.61	778.06	866.15	121.74	759.7	760.9
Contigs	2027	1434	89513	421	23	4340	23	693	648
N50 (Mb)	32.3	32.2	0.1	36	34.2	0.3	-	33	32.9
L90	22	22	12210	20	20	2559	-	21	21
Ns per 100kb	0.31	0.3	17194.9	24.67	5.94	0	33878	9.31	9.65
BUSCO (eudicots) % Complete	98.2% [S:76.5%, D:21.7%], F:0.9%, M:0.9%	98.3% [S:76.9%, D:21.4%], F:0.9%, M0.8%	93.2% [S:75.6%, D:17.6%], F:3.5%, M:3.3%	98.0% [S:74.8%, D:23.2%], ,F0.9%, M1.1%	97.8% [S:75.9%, D:21.9%],F:1.0%, M1.2%	87.7% [S:65.3%, D:22.4%], F:4.7%,M:7.6%	-	98.1%[S:76.5%, D:21.6%], F:0.9%, M1.0%	97.9% [S:76.4%, D:21.5%], F:1.0%, M:1.1%
LAI	14.85	14.62	6.94	12.9	15.24	-	-
Intact LTRs	4320	4218	629	3910	4941	-	-
Intact LTRs/Mb	5.44321	5.35673	0.72508	4.84145	6.35041	-	-
*Scaffolded using F. pennsylvannica genome

### Sheet: 1.2
Assembly	Number	Scaffold	LAI
BATG-1.0	1	Scf9YQZ_11_HRSCAF_22	21.24
BATG-1.0	2	Scf9YQZ_13_HRSCAF_25	19.21
BATG-1.0	3	Scf9YQZ_7_HRSCAF_29	21.05
BATG-1.0	4	Scf9YQZ_3_HRSCAF_24	20.22
BATG-1.0	5	Scf9YQZ_17_HRSCAF_229	22.67
BATG-1.0	6	Scf9YQZ_6_HRSCAF_27	20.19
BATG-1.0	7	Scf9YQZ_2_HRSCAF_23	21.06
BATG-1.0	8	Scf9YQZ_39_HRSCAF_257	19.56
BATG-1.0	9	Scf9YQZ_9_HRSCAF_217	19.7
BATG-1.0	10	Scf9YQZ_1_HRSCAF_21	20.21
BATG-1.0	11	Scf9YQZ_25_HRSCAF_239	18.63
BATG-1.0	12	Scf9YQZ_100_HRSCAF_2120	19.82
BATG-1.0	13	Scf9YQZ_14_HRSCAF_226	20.61
BATG-1.0	14	Scf9YQZ_18_HRSCAF_230	20.13
BATG-1.0	15	Scf9YQZ_27_HRSCAF_242	20.94
BATG-1.0	16	Scf9YQZ_4_HRSCAF_25	22.61
BATG-1.0	17	Scf9YQZ_41_HRSCAF_259	23.21
BATG-1.0	18	Scf9YQZ_24_HRSCAF_238	21.05
BATG-1.0	19	Scf9YQZ_15_HRSCAF_227	21.1
BATG-1.0	20	Scf9YQZ_10_HRSCAF_219	22.02
BATG-1.0	21	Scf9YQZ_20_HRSCAF_233	20.48
BATG-1.0	22	Scf9YQZ_8_HRSCAF_215	20.13
BATG-1.0	23	Scf9YQZ_5_HRSCAF_26	21.24
haplotype 2	1	ScfDVGaF_16_HRSCAF_28	21.25
haplotype 2	2	ScfDVGaF_12_HRSCAF_22	18.92
haplotype 2	3	ScfDVGaF_20_HRSCAF_34	20.45
haplotype 2	4	ScfDVGaF_144_HRSCAF_167	21.15
haplotype 2	5	ScfDVGaF_11_HRSCAF_18	22.49
haplotype 2	6	ScfDVGaF_7_HRSCAF_10	20.39
haplotype 2	7	ScfDVGaF_28_HRSCAF_47	19.72
haplotype 2	8	ScfDVGaF_21_HRSCAF_36	20.42
haplotype 2	9	ScfDVGaF_23_HRSCAF_38	20.45
haplotype 2	10	ScfDVGaF_17_HRSCAF_29	22.25
haplotype 2	11	ScfDVGaF_14_HRSCAF_25	18.85
haplotype 2	12	ScfDVGaF_8_HRSCAF_11	20.14
haplotype 2	13	ScfDVGaF_6_HRSCAF_9	19.42
haplotype 2	14	ScfDVGaF_39_HRSCAF_59	20.42
haplotype 2	15	ScfDVGaF_24_HRSCAF_39	18.25
haplotype 2	16	ScfDVGaF_2_HRSCAF_3	23.74
haplotype 2	17	ScfDVGaF_1_HRSCAF_2	21.38
haplotype 2	18	ScfDVGaF_4_HRSCAF_7	22.21
haplotype 2	19	ScfDVGaF_3_HRSCAF_5	21.75
haplotype 2	20	ScfDVGaF_9_HRSCAF_15	18.58
haplotype 2	21	ScfDVGaF_10_HRSCAF_16	22
haplotype 2	22	ScfDVGaF_33_HRSCAF_53	18.23
haplotype 2	23	ScfDVGaF_5_HRSCAF_8	21.74
