## Supplementary Table 2 for "European ash pangenome reveals widespread structural variation and genetic basis of low ash dieback susceptibility"

### Sheet: 2.1
Species	Common name	Database Identifier	NCBI Database	Download Date	Publication
Fraxinus pennsylvanica	Green ash	GCA_912172775.2	https://www.ncbi.nlm.nih.gov/datasets/genome/GCA_912172775.2/	2023-12-10	https://doi.org/10.1111/1755-0998.13545
Olea europaea var. sylvestris	Olive	GCF_002742605.1	https://www.ncbi.nlm.nih.gov/datasets/genome/GCF_002742605.1/	2023-12-10	10.1073/pnas.1708621114
Fraxinus excelsior	European ash	BATG-0.5	https://zenodo.org/record/6948952	2023-12-10	https://doi.org/10.1038/nature20786
Erythranthe guttata	Spotted monkeyflower	GCF_000504015.1	https://www.ncbi.nlm.nih.gov/datasets/genome/GCF_000504015.1/	2023-12-10	10.1073/pnas.1319032110
Sesamum indicum	Sesame	GCF_000512975.1	https://www.ncbi.nlm.nih.gov/datasets/genome/GCF_000512975.1/	2023-12-10	10.1186/gb-2014-15-2-r39
Solanum lycopersicum	Tomato	GCF_000188115.5	https://www.ncbi.nlm.nih.gov/datasets/genome/GCF_000188115.5/	2023-12-10	https://doi.org/10.1038/nature11119
Salvia miltiorrhiza	Red Sage	GCF_028751815.1	https://www.ncbi.nlm.nih.gov/datasets/genome/GCF_028751815.1/	2023-12-10	10.1093/hr/uhad069
Fraxinus excelsior	European ash		https://webfiles.york.ac.uk/Harper/Fraxinus_excelsior/Genome/F.excelsior.annotation.pep	2026-04-05	https://doi.org/10.1093/g3journal/jkaf053
