## Supplementary Table 3 for "European ash pangenome reveals widespread structural variation and genetic basis of low ash dieback susceptibility"

### Sheet: 3.1
Sample Name	Provenance name	Material source	Origin_Latitude	Origin_Longitude	Location information	Collection Date	RNA-seq read pairs	Mean DNA coverage
DW-S1	DONEGAL, Rep. of Ireland	FR Mass Screening Trial	54.92	-8	Provenance name; representative coordinate for County Donegal	2022-11-05	NA	25.2
DW-S10	Zeimelis, Lithuania	RAP Trial	56.16	24.02	Sollars et al. 2017 Supplementary Table 11	18/05/2022	48998049	19
DW-S11	Donadea, Rep. of Ireland	RAP Trial	53.21	-6.45	Sollars et al. 2017 Supplementary Table 11	18/05/2022	68813709	25.5
DW-S12	Settrington, UK	RAP Trial	54.12	-0.71	Sollars et al. 2017 Supplementary Table 11	18/05/2022	75204353	20.1
DW-S13	La Romangne, France	RAP Trial	49.6	4.29	Sollars et al. 2017 Supplementary Table 11	18/05/2022	NA	25.3
DW-S14	Saint-Gatien, France	RAP Trial	49.35	0.14	Sollars et al. 2017 Supplementary Table 11	18/05/2022	59579234	16.9
DW-S15	Huttenhem, France	RAP Trial	48.37	7.53	Sollars et al. 2017 Supplementary Table 11	18/05/2022	54571627	30.1
DW-S16	NSZ-303, UK	FR Mass Screening Trial	52.62	-3.84	Provenance name; representative coordinate for Pantperthog	2022-11-05	NA	23.1
DW-S17	Ravnholt, Denmark	RAP Trial	55.26	10.58	Sollars et al. 2017 Supplementary Table 11	18/05/2022	57968965	20.5
DW-S18	Athis, France	RAP Trial	49.02	4.61	Sollars et al. 2017 Supplementary Table 11	18/05/2022	68201324	23.9
DW-S19	Valle Pesio, Italy	RAP Trial	44.33	7.67	Sollars et al. 2017 Supplementary Table 11	18/05/2022	NA	29.3
DW-S2	FRA, France	FR Mass Screening Trial	49.59	3.39	Provenance name; representative coordinate for Saint Gobain, Aisne	2022-11-05	76141998	19.6
DW-S20	Cadore, Italy	RAP Trial	46.42	12.25	Sollars et al. 2017 Supplementary Table 11	18/05/2022	56289499	19.5
DW-S21	Le Hazey, France	RAP Trial	49.16	1.28	Sollars et al. 2017 Supplementary Table 11	18/05/2022	62301931	19
DW-S22	Wytham Woods, UK	RAP Trial	51.77	-1.33	Sollars et al. 2017 Supplementary Table 11	18/05/2022	81076522	27.7
DW-S23	Rabstejn, Czech Republic	RAP Trial	49.56	17.15	Sollars et al. 2017 Supplementary Table 11	18/05/2022	64538157	27.2
DW-S24	Dourdan, France	RAP Trial	48.51	1.97	Sollars et al. 2017 Supplementary Table 11	18/05/2022	63033919	18.9
DW-S25	Cilcenni Dingle, UK	FRAXIGEN Trial	52.06	-3.2	Provenance name; representative coordinate for Cilcenni Dingle	18/05/2022	71309166	23.6
DW-S26	Unknown	Genome Plant	-	-	-	19/05/2022	64057920	25.1
DW-S27	Abetone, Italy	RAP Trial	44.17	10.67	Sollars et al. 2017 Supplementary Table 11	18/05/2022	54980040	23.3
DW-S28	Mircze, Poland	RAP Trial	50.65	23.5	Sollars et al. 2017 Supplementary Table 11	18/05/2022	68563250	22.8
DW-S29	Loch Tay, UK	RAP Trial	56.7	-4.06	Sollars et al. 2017 Supplementary Table 11	18/05/2022	66038595	28.1
DW-S3	NSZ-106, UK	FR Mass Screening Trial	56.57	-5.24	Collection coordinates supplied to mass screening trial at setup	2022-11-05	60134278	20.8
DW-S30	Parke, UK	Wild collection	50.59	-3.68	Recorded as part of this study	17/05/2022	NA	25.5
DW-S31	Langeso, France	RAP Trial	43.59	3.26	Sollars et al. 2017 Supplementary Table 11	18/05/2022	NA	26.2
DW-S32	Saint-Paul-de-Salers, France	RAP Trial	45.12	2.53	Sollars et al. 2017 Supplementary Table 11	18/05/2022	64859204	23.4
DW-S33	Enniskillen, UK	RAP Trial	54.14	-7.28	Sollars et al. 2017 Supplementary Table 11	18/05/2022	78251955	26.9
DW-S34	Bois-de-Rosée, Belgium	RAP Trial	50.23	4.72	Sollars et al. 2017 Supplementary Table 11	18/05/2022	67117133	18.3
DW-S35	Hoge Bos, Belgium	RAP Trial	50.83	2.95	Sollars et al. 2017 Supplementary Table 11	18/05/2022	74348285	18.9
DW-S36	F.D. de Marly, France	RAP Trial	48.89	2.04	Sollars et al. 2017 Supplementary Table 11	18/05/2022	50546569	22.4
DW-S37	Marl Hall, UK	FRAXIGEN Trial	53.29	-3.8	Provenance name; representative coordinate for Marl Hall	18/05/2022	NA	20.8
DW-S4	DEU, Germany	FR Mass Screening Trial	52	9	Provenance name; representative coordinate for Germany	2022-11-05	NA	18.8
DW-S42	Kaisiadorys, Lithuania	RAP Trial	54.89	24.37	Sollars et al. 2017 Supplementary Table 11	18/05/2022	72592879	26.2
DW-S43	Smoelensk, Russia	RAP Trial	54.2	32	Sollars et al. 2017 Supplementary Table 11	18/05/2022	58682229	24
DW-S44	Stratford St Andrew, UK	Wild collection	52.18	1.45	Recorded as part of this study	16/05/2022	NA	22.5
DW-S45	Raveley, UK	Wild collection	52.42	0.17	Recorded as part of this study	16/05/2022	53061409	27.3
DW-S48	NSZ-204, UK	FR Mass Screening Trial	54.57	-1.09	General collection from this NSZ; centroid coordinate of NSZ used	2022-11-05	60006825	19.8
DW-S5	NSZ-107, UK	FR Mass Screening Trial	55.64	-4.12	Unknown collection location; centroid coordinate of NSZ used	2022-11-05	52118956	26.3
DW-S6	Monterolier, France	RAP Trial	49.63	1.36	Sollars et al. 2017 Supplementary Table 11	18/05/2022	59389699	18.8
DW-S7	Monti Lessini, Italy	RAP Trial	45.67	11.17	Sollars et al. 2017 Supplementary Table 11	18/05/2022	NA	30.6
DW-S8	Wloszczowa, Poland	RAP Trial	50.51	19.01	Sollars et al. 2017 Supplementary Table 11	18/05/2022	NA	18.9
DW-S9	Szczecinek, Poland	RAP Trial	53.7	16.68	Sollars et al. 2017 Supplementary Table 11	18/05/2022	NA	18.9
PG13	NSZ-201, UK	FR Mass Screening Trial	57.49	-3.63	Unknown collection location; centroid coordinate of NSZ used	2022-11-05	64543636	17.3
PG44	NSZ-109, UK	FR Mass Screening Trial	55.48	-2.27	Unknown collection location; centroid coordinate of NSZ used	2022-11-05	62803377	20.4
PG5	CLARE, Rep. of Ireland	FR Mass Screening Trial	52.84	-8.99	Provenance name; representative coordinate for Ennis used	2022-11-05	43733666	30.5
PG55	NSZ-204, UK	FR Mass Screening Trial	54.57	-1.09	General collection from this NSZ; centroid coordinate of NSZ used	2022-11-05	58739420	21.2
PG67	NSZ-405, UK	FR Mass Screening Trial	51.16	0.84	Collection coordinates supplied to mass screening trial at setup	2022-11-05	NA	20.3
PG69	NSZ-403, UK	FR Mass Screening Trial	52.49	-2.09	Unknown collection location; centroid coordinate of NSZ used	2022-11-05	66403469	20.1
PG85	NSZ-304, UK	FR Mass Screening Trial	52.94	-3.1	Collection coordinates supplied to mass screening trial at setup	2022-11-05	NA	18.9
PG87	NSZ-302, UK	FR Mass Screening Trial	53.12	-2.44	Collection coordinates supplied to mass screening trial at setup	2022-11-05	60351599	23.5
