## Supplementary Table 7 for "European ash pangenome reveals widespread structural variation and genetic basis of low ash dieback susceptibility"

### Sheet: 6.1
Figure Name	doi	First author	Date published	Organism	N_samples	N_SVs	Extra sequence (Mb)	Reference genome size (Mb)	Extra/ref	Core genes	Total Genes	Dispensable as % of total
Pea_2022	https://doi.org/10.1038/s41588-022-01172-2	Yang	2022	Pisum sativum	118	-	-	-	-	15470	112776	0.862825
Potato_2022	https://doi.org/10.1038/s41586-022-04822-x	Tang	2022	Solanum tuberosum L	45	561433	167	950	0.175789	13123	51401	0.744694
Cucumber_2022	https://doi.org/10.1038/s41467-022-28362-0	Li	2022	Cucumis sativus L	12	56214	-	-	-	18651	22822	0.182762
Rice_2022	https://doi.org/10.1101/gr.276015.121	Zhang	2022	Oryza sativa	112	-	879	430	2.04419	13227	20100	0.34194
Asparagus_bean_2022	https://doi.org/10.3389/fpls.2022.1059804	Liang	2022	Vigna unguiculata ssp. sesquipedialis	4	-	-	-	-	20336	28847	0.295039
Tea_2023	https://doi.org/10.1038/s41477-023-01565-z	Chen	2023	Camelia sinensis	22	887986	5959	3000	1.98633	12080	40461	0.701441
Pearl_Millet_2023	https://doi.org/10.1038/s41588-023-01302-4	Yan	2023	Pennisetum glaucum (L.) R. Br., syn. Cenchrus americanus (L.) Morrone)	10	744364	-	-	-	-	-	-
Setaria_2023	https://doi.org/10.1038/s41588-023-01423-w	He	2023	Setaria italica	110	202884	-	-	-	-	-	0.762
Broomcorn_Millet_2023	https://doi.org/10.1038/s41588-023-01571-z	Chen	2023	Panicum miliaceum L.	32	50515	-	-	-	27727	66042	0.580161
Melon_2023	https://doi.org/10.1093/plphys/kiad405	Lyu	2023	Cucumis melo ssp. agrestis	9	-	-	-	-	12290	36617	0.664364
Cotton_2023	https://doi.org/10.1016/j.molp.2023.02.004		2023	Gossypium barbadense acc. Tanguis	11	182593	-	-	-	-	-	-
Grape_2024	https://doi.org/10.1038/s41588-024-01967-5	Liu	2024	Vitis vinifera	29	236449	934	496	1.88306	5772.11	30268	0.8093
Apple_2024	https://doi.org/10.1093/plphys/kiae258	Su	2024	Malus domestica Borkh.	7	28219	-	-	-	-	44989	0.64
Moso_bamboo_2024	https://doi.org/10.1038/s41467-024-52376-5	Hou	2024	Phyllostachys edulis	16	26987	-	-	-	-	-	0.471
Tea_2024	https://doi.org/10.1111/tpj.16874	Tariq	2024	Camellia sinensis	11	-	-	-	-	-	-	0.61
Jujube_2024	https://doi.org/10.1038/s41467-024-53718-z	Guo	2024	Ziziphus jujuba Mill.	8	-	-	-	-	11414	32567	0.649523
Arabidopsis_thaliana_2024	https://doi.org/10.1038/s41588-024-01715-9	Lian	2024	Arabidopsis thaliana	69	-	-	-	-	19721	32986	0.40214
Cowpea_2023	https://doi.org/10.1002/tpg2.20319	Liang	2023	Vigna unguiculata L.	7	-	-	-	-	26026	35536	0.267616
Peanut_2025	https://doi.org/10.1038/s41588-025-02170-w	Zhao	2025	Arachis hypogaea L.	8	86308	-	-	-	17137	50097	0.657924
Wheat_2025	https://doi.org/10.1038/s41586-024-08277-0	Jiao	2025	Triticum aestivum	21	249976	-	-	-	111955	170517	0.343438
Alfalfa_2025	https://doi.org/10.1038/s41588-025-02164-8	He	2025	Medicago sativa L.	24	433765	-	-	-	6116	54002	0.886745
Cotton_2025	https://doi.org/10.1038/s41467-025-60254-x	Meng	2025	Gossypium barbadense L.	17	129673	-	-	-	27337	54321	0.496751
Oak_2025	https://doi.org/10.1093/molbev/msaf088	Liang	2025	Quercus variabilis	22	543372	625	791	0.790139	15909	59238	0.731439
Cannabis_2025	https://doi.org/10.1038/s41586-025-09065-0	Lynch	2025	Cannabis sativa	144	-	-	-	-	-	-	0.77
Ash_2025 (unfiltered)	-	Wood	2025	Fraxinus excelsior	50	-	-	-	-	31117	47449	0.344201
Ash_2025 (filtered)	-	Wood	2025	Fraxinus excelsior	50	362965	174	793	0.21942	36007	39419	0.0865572
