## Supplementary Table 8 for "European ash pangenome reveals widespread structural variation and genetic basis of low ash dieback susceptibility"

### Sheet: RNA seq for BATG-1.0 annotation
NCBI/ENA accession	RNA Sequence length	Study	Genotype	Tissue	Treatment	Notes
DRR453869	Short	Doonan et al. 2023 - https://doi.org/10.1038/s41597-023-02588-z	B8 from QuartenMurg	Phloem	Control	FastQC inspection: Raw files contained likely erroneous polyG sequences: 34bp G sequence included as adapter for trimmomatic
DRR453872	Short	Doonan et al. 2023 - https://doi.org/10.1038/s41597-023-02588-z	B8 from QuartenMurg	Phloem	Emerald Ash Borer infested	FastQC inspection: Raw files contained likely erroneous polyG sequences: 34bp G sequence included as adapter for trimmomatic
SRR30642557	Short	Chano et al. 2025 - 10.1186/s12870-025-06074-z	FAR3	Petiole	Control
SRR30642568	Short	Chano et al. 2025 - 10.1186/s12870-025-06074-z	FAR3	Petiole	Ash dieback innoculation
-	Short	Current study	BATG-1.0	Leaf	-
-	Short	Sollars et al. 2017 - 10.1038/nature20786	BATG-0.5	Leaf	-
ERR1399495	Short	Sollars et al. 2017 - 10.1038/nature20786	BATG-0.5 mother	Leaf	-
ERR1399492	Short	Sollars et al. 2017 - 10.1038/nature20786	BATG-0.5 mother	Cambium	-
ERR1399493	Short	Sollars et al. 2017 - 10.1038/nature20786	BATG-0.5 mother	Flower	-
ERR1399494	Short	Sollars et al. 2017 - 10.1038/nature20786	BATG-0.5 mother	Root	-
-	Long	Current study	BATG-1.0	Leaf	-
-	Long	Current study	BATG-1.0	Cambium	-
